# Structural features and conservation of the lncRNA HOTAIR in primates

**DOI:** 10.64898/2026.05.18.725451

**Authors:** Zion R. Perry, Anish Beeram, Logan Lee, Anna Marie Pyle

## Abstract

Long noncoding RNAs (lncRNAs) regulate diverse cellular processes and are frequently implicated in disease, but their functional mechanisms often remain elusive. One such lncRNA, HOTAIR (Hox transcript antisense intergenic RNA), is a ∼2.1 kb mammalian transcript whose overexpression promotes invasion and metastasis in breast cancer. However, the mechanisms by which HOTAIR influences gene regulation in cancer are poorly understood. To approach this problem through a structural lens, we predicted the full-length *in cellulo* secondary structure of HOTAIR using chemical probing in a metastatic breast cancer cell line. The resulting structure shows that HOTAIR adopts a multidomain architecture and has local structural features unique to the cellular context. Comparison between *in vitro* and *in cellulo* chemical probing identifies regions of differential accessibility that may indicate context-dependent molecular interactions or folding. Conservation analyses further reveal that HOTAIR is conserved across primates with evidence of structural covariation in specific domains. Together, these results provide a roadmap for future mechanistic studies of structure-function relationships in HOTAIR and its contribution to gene regulation in cancer.
