## Supplemental_Data_1_HOTAIR_qPCR for "Structural features and conservation of the lncRNA HOTAIR in primates"

### Sheet: qPCR_cell_line_comparison
cDNA 1	P1	P1	Avg	Stdev	P1	copies/µL	Log(copies/µL)	Avg Cq	Sample	Avg Cq		copies/µL	copies/dish	copies/cell	Date of Harvest	Total Cells	Passage Number	Volume of final RNA (µL)
MDA OE 1	25.2532	25.0449	25.149	0.147252		1000	3	35.4395	MDA OE 1	25.149	6.29597	1.97683e+06	1.97683e+08	43.2093	2022-10-04	4575000	20	100
MDA OE 2	25.0543	25.3464	25.2003	0.206565		10000	4	32.9236	MDA OE 2	25.2003	6.28136	1.91144e+06	1.91144e+08	32.125	2022-10-04	5950000	20	100
MCF7 A	30.1202	30.1076	30.1139	0.00890474		100000	5	30.1145	MCF7 A	30.1139	4.88245	76287.6	7.62876e+06	2.72456	2021-10-18	2800000	8	100
MCF7 B	31.0564	31.2252	31.1408	0.119347		1000000	6	26.615	MCF7 B	31.1408	4.59008	38911.2	3.89112e+06	1.38969	2021-10-24	2800000	9	100
MDA A	36.0315	35.8453	35.9384	0.131628		10000000	7	23.9079	MDA A	35.9384	3.22417	1675.61	167561	0.0186179	2021-10-08	9000000	7	100
MDA B	36.1527	36.2085	36.1806	0.0394715		100000000	8	20.5247	MDA B	36.1806	3.15523	1429.66	142966	0.0285931	2021-10-18	5000000	9	100
10^3	35.0523	35.8267	35.4395	0.547595		1000000000	9	15.1228	NTC	36.9532	2.93525	861.491	86149.1	0.0861491	N/A	N/A	N/A	N/A
10^4	32.9342	32.9131	32.9236	0.0149015		10000000000	10	11.8897	H2O Neg Ctrl	36.4342	3.08301	5.90041	590.041	0.000590041	N/A	N/A	N/A	N/A
10^5	30.0806	30.1484	30.1145	0.0479432		100000000000	11	7.54738
10^6	26.5804	26.6496	26.615	0.0489298
10^7	24.0159	23.8	23.9079	0.152724
10^8	20.5246	20.5248	20.5247	0.000130372
10^9	15.3116	14.9341	15.1228	0.266974
10^10	12.1893	11.5901	11.8897	0.423731
10^11	7.36141	7.73334	7.54738	0.262999
NTC	37.3086	36.5979	36.9532	0.502573					MDA OE Cells rep 1, harvested 10/4/22	4575000			Avg Cq (y)	x	Avg copies/cell		Stdev
H2O ctrls	36.0073	36.8611	36.4342	0.603745					MDA OE Cells rep 2, harvested 10/4/22	5950000			25.1747	6.28866	37.6672		0.0362817
									MCF7 A, harvested 10/18/21	2800000
					m	-3.5124		Efficiency	MCF7 B, harvested 10/24/21	2800000		do not have a cell count -> use same as MCF7 A	30.6273	4.73626	2.05712		0.726165
					b	47.263		0.926219	MDA A, harvested 10/8/21	9000000
									MDA B, harvested 10/18/21	5000000			36.0595	3.1897	0.0236055		0.171226
									Volume of RNA from a dish (uL)	100

### Sheet: qPCR_passage_number_comparison
cDNA 1	P1	P1	Avg	Stdev	P1	copies	Log(copies/µL)	Avg Cq	Sample	Avg Cq	copies/µL	copies/dish	copies/cell	Date of Harvest	Total Cells	Passage Number	Volume of final RNA (µL)
MDA OE 1	22.8558	22.7774	22.8166	0.0554344		900000000000	11.9542	0	MDA OE1	22.8166	597962	5.97962e+07	13.0702	2022-10-04	4575000	20	100
MDA OE 8/1	16.8399	16.8937	16.8668	0.0379987		90000000000	10.9542	4.08615	MDA OE3	16.8668	2.77068e+07	2.77068e+09	2029.8	2023-08-01	1365000	6	100
18S Pos Ctrl						9000000000	9.95424	8.25983	H2O Neg Ctrl	31.1928	2700.2	270020	0.27002	N/A	N/A	N/A	N/A
H2O Neg Ctrl	30.2135	32.172	31.1928	1.38484		900000000	8.95424	11.8911
(10^11)*9						90000000	7.95424	16.1361
(10^10)*9	4.08932	4.08298	4.08615	0.00448701		9000000	6.95424	18.9229
(10^9)*9	8.19764	8.32203	8.25983	0.0879563		900000	5.95424	21.347
(10^8)*9	11.837	11.9451	11.8911	0.0764961		90000	4.95424	25.5013
(10^7)*9	16.114	16.1582	16.1361	0.0312469		10000	4	29.0451
(10^6)*9	18.9537	18.892	18.9229	0.0436587
(10^5)*9	21.3416	21.3525	21.347	0.00766555
(10^4)*9	25.4541	25.5484	25.5013	0.0666375
(10^3)*10	29.0441	29.0461	29.0451	0.00142541
					m	-3.5715		Efficiency	Volume of RNA from a dish (uL)	100
					b	43.448		0.905436
									x	y
									5.77667	22.8166
									7.44259	16.8668
