## Supplemental_Data_6_HOTAIR_Covariation for "Structural features and conservation of the lncRNA HOTAIR in primates"

### Sheet: r-scape_results_summary
ID	Alignment	Clustering (%)	No. of Sequences	Covarying Pairs	Covarying Pairs in Structure	Covarying Pairs in D1	Covarying Pairs in D2	Covarying Pairs in D3	Covarying Pairs in D4	Statistic	R-scape version	Window (nt)	Slide (nt)
1	Full-length	99	59	7	7	0	0	5	2	RAFSp	0.2.1	500	100
2	Full-length	98	40	10	10	1	0	7	2	RAFSp	0.2.1	500	100
3	Full-length	95	27	7	7	1	0	5	1	RAFSp	0.2.1	500	100
4	Domain 3	95	27	8	8	n/a	n/a	n/a	n/a	RAFSp	0.2.1	500	100
5	Domain 3	95	27	12	9	n/a	n/a	n/a	n/a	RAFSp	0.2.1	300	100
6	Domain 3	95	27	0	0	n/a	n/a	n/a	n/a	GTp	0.2.1	500	100
7	Domain 3	95	27	2	1	n/a	n/a	n/a	n/a	GTp	0.2.1	300	100
	95% FL		98% FL		99% FL
	left_pos_ungapped	right_pos_ungapped	left_pos_ungapped	right_pos_ungapped	left_pos_ungapped	right_pos_ungapped
	69	95	69	95	1317	1352
	1317	1352	1317	1352	1318	1351		Additional pairs not found in 95% FL
	1434	1444	1318	1351	1497	1502
	1497	1502	1316	1353	1506	1517
	1506	1517	1434	1444	1545	1556
	1545	1556	1497	1502	1763	1769
	1763	1769	1506	1517	1764	1768
			1545	1556
			1763	1769
			1764	1768

### Sheet: all_bps_D3
Left (nt)	Right (nt)	E-value	Alignment	Clustering (%)	Statistic	Window (nt)	Slide (nt)		Left (nt)	Right (nt)	Min E-value	Alignment	Clustering (%)	Statistic	Window (nt)	Slide (nt)
1317	1352	0.0103717	Full-length	99	RAFSp	500	100		1317	1352	0.0103717	Full-length	99	RAFSp	500	100
1318	1351	0.0228634	Full-length	99	RAFSp	500	100		1318	1351	0.0228634	Full-length	99	RAFSp	500	100
1497	1502	0.00749775	Full-length	99	RAFSp	500	100		1497	1502	0.00121617	Domain 3	95	GTp	300	100
1506	1517	0.0380135	Full-length	99	RAFSp	500	100		1506	1517	0.0160687	Domain 3	95	RAFSp	500	100
1545	1556	0.017978	Full-length	99	RAFSp	500	100		1545	1556	0.00861201	Domain 3	95	RAFSp	500	100
1317	1352	0.0153985	Full-length	98	RAFSp	500	100		1316	1353	0.0329875	Domain 3	95	RAFSp	300	100
1318	1351	0.0413754	Full-length	98	RAFSp	500	100		1434	1444	0.011235	Domain 3	95	RAFSp	300	100
1316	1353	0.0475691	Full-length	98	RAFSp	500	100		1430	1448	0.0331433	Domain 3	95	RAFSp	300	100
1434	1444	0.0389357	Full-length	98	RAFSp	500	100		1435	1443	0.0372904	Domain 3	95	RAFSp	300	100
1497	1502	0.00499085	Full-length	98	RAFSp	500	100		1278	1297	0.0373263	Domain 3	95	RAFSp	300	100
1506	1517	0.030258	Full-length	98	RAFSp	500	100		1397	1432	0.0289108	Domain 3	95	RAFSp	300	100
1545	1556	0.0110791	Full-length	98	RAFSp	500	100		1516	1544	0.0304129	Domain 3	95	RAFSp	300	100
1317	1352	0.0311943	Full-length	95	RAFSp	500	100		1529	1598	0.0131345	Domain 3	95	RAFSp	300	100
1434	1444	0.0304875	Full-length	95	RAFSp	500	100		1544	1578	0.0419539	Domain 3	95	GTp	300	100
1497	1502	0.0131168	Full-length	95	RAFSp	500	100												✓
1506	1517	0.0216334	Full-length	95	RAFSp	500	100
1545	1556	0.0145027	Full-length	95	RAFSp	500	100		Left (nt)	Right (nt)	Min E-value	FL 99% w500	FL 98% w500	FL 95% w500	D3 95% w500	D3 95% w300	D3 95% w300 GTp	Min E-value (rounded)
1317	1352	0.026584	Domain 3	95	RAFSp	500	100		1278	1297	0.0373263					✓		0.037	not in structure
1434	1444	0.0146814	Domain 3	95	RAFSp	500	100		1316	1353	0.0329875		✓		✓	✓		0.033
1316	1353	0.0485168	Domain 3	95	RAFSp	500	100		1317	1352	0.0103717	✓	✓	✓	✓	✓		0.01
1497	1502	0.00562419	Domain 3	95	RAFSp	500	100		1318	1351	0.0228634	✓	✓					0.023
1430	1448	0.037517	Domain 3	95	RAFSp	500	100		1397	1432	0.0289108					✓		0.029
1435	1443	0.0421031	Domain 3	95	RAFSp	500	100		1430	1448	0.0331433				✓	✓		0.033
1545	1556	0.00861201	Domain 3	95	RAFSp	500	100		1434	1444	0.011235		✓	✓	✓	✓		0.011
1506	1517	0.0160687	Domain 3	95	RAFSp	500	100		1435	1443	0.0372904				✓	✓		0.037
1278	1297	0.0373263	Domain 3	95	RAFSp	300	100		1497	1502	0.00121617	✓	✓	✓	✓	✓	✓	0.001
1317	1352	0.0200537	Domain 3	95	RAFSp	300	100		1506	1517	0.0160687	✓	✓	✓	✓	✓		0.016
1316	1353	0.0329875	Domain 3	95	RAFSp	300	100		1516	1544	0.0304129					✓		0.03
1434	1444	0.011235	Domain 3	95	RAFSp	300	100		1529	1598	0.0131345					✓		0.013
1397	1432	0.0289108	Domain 3	95	RAFSp	300	100		1544	1578	0.0419539						✓	0.042
1430	1448	0.0331433	Domain 3	95	RAFSp	300	100		1545	1556	0.00861201	✓	✓	✓	✓	✓		0.009
1435	1443	0.0372904	Domain 3	95	RAFSp	300	100
1497	1502	0.00204991	Domain 3	95	RAFSp	300	100
1516	1544	0.0304129	Domain 3	95	RAFSp	300	100
1545	1556	0.0086564	Domain 3	95	RAFSp	300	100
1506	1517	0.0174628	Domain 3	95	RAFSp	300	100
1529	1598	0.0131345	Domain 3	95	RAFSp	300	100
1497	1502	0.00121617	Domain 3	95	GTp	300	100
1544	1578	0.0419539	Domain 3	95	GTp	300	100

### Sheet: c99_w500_s100_RAFSp
	left_pos	right_pos	score	E-value		left_pos	right_pos	E-value		left_pos	right_pos	left_pos_ungapped	right_pos_ungapped	nucleotide
*	1493	1532	0.78	0.0250067		1493	1532	0.0103717		1493	1532	1317	1352	A:U
*	1493	1532	0.79	0.0165881		1494	1531	0.0228634		1494	1531	1318	1351	G:U
*	1494	1531	0.74	0.0342896		2056	2065	0.00749775		2056	2065	1497	1502	G:C
*	1493	1532	0.78	0.0152502		2069	2082	0.0380135		2069	2082	1506	1517	C:G
*	1494	1531	0.74	0.0301924		2112	2145	0.017978		2112	2145	1545	1556	A:U
*	1493	1532	0.78	0.0103717		2364	2370	0.0118734		2364	2370	1763	1769	C:G
*	1494	1531	0.74	0.0228634		2365	2369	0.0432833		2365	2369	1764	1768	A:U
*	2056	2065	0.76	0.0136786
*	2069	2082	0.69	0.0400975
*	2056	2065	0.75	0.00749775
*	2112	2145	0.69	0.017978
*	2069	2082	0.62	0.0380135
*	2056	2065	0.75	0.0126532
*	2112	2145	0.69	0.0355452
*	2364	2370	0.76	0.0197156
*	2056	2065	0.76	0.0224936
*	2365	2369	0.72	0.0432833
*	2364	2370	0.79	0.0130818
*	2056	2065	0.76	0.0199486
*	2365	2369	0.71	0.0459788
*	2069	2082	0.71	0.0459788
*	2364	2370	0.79	0.0167379
*	2365	2369	0.71	0.0480216
*	2364	2370	0.8	0.0118734
*	2364	2370	0.8	0.0163845
*	2364	2370	0.8	0.0163845

### Sheet: c98_w500_s100_RAFSp
	left_pos	right_pos	score	E-value		left_pos	right_pos	E-value		left_pos	right_pos	left_pos_ungapped	right_pos_ungapped	nucleotide
*	77	103	0.78	0.0348415		77	103	0.0348415		77	103	69	95	A:U
*	1497	1536	0.78	0.0303579		1497	1536	0.0153985		1497	1536	1317	1352	A:U
*	1497	1536	0.78	0.0253505		1498	1535	0.0413754		1498	1535	1318	1351	G:U
*	1497	1536	0.77	0.0212118		1496	1537	0.0475691		1496	1537	1316	1353	C:G
*	1497	1536	0.77	0.0153985		1629	1639	0.0389357		1629	1639	1434	1444	A:U
*	1498	1535	0.71	0.0413754		2058	2067	0.00499085		2058	2067	1497	1502	G:C
*	1496	1537	0.7	0.0475691		2071	2082	0.030258		2071	2082	1506	1517	C:G
*	1629	1639	0.69	0.0389357		2112	2145	0.0110791		2112	2145	1545	1556	A:U
*	2058	2067	0.79	0.0107818		2364	2370	0.00672894		2364	2370	1763	1769	C:G
*	2071	2082	0.72	0.0306532		2365	2369	0.0240355		2365	2369	1764	1768	A:U
*	2058	2067	0.79	0.00499085
*	2112	2145	0.73	0.0110791
*	2071	2082	0.66	0.030258
*	2058	2067	0.79	0.00936361
*	2112	2145	0.74	0.0191881
*	2071	2082	0.7	0.0346605
*	2364	2370	0.82	0.00964895
*	2058	2067	0.79	0.0142884
*	2365	2369	0.76	0.0240355
*	2112	2145	0.75	0.031123
*	2364	2370	0.84	0.00672894
*	2058	2067	0.79	0.013565
*	2365	2369	0.76	0.0271629
*	2112	2145	0.75	0.0271629
*	2071	2082	0.74	0.0311804
*	2364	2370	0.84	0.00699953
*	2365	2369	0.76	0.0255405
*	2112	2145	0.75	0.0294487
*	2364	2370	0.85	0.0078731
*	2365	2369	0.76	0.0351247
*	2364	2370	0.85	0.0102122
*	2365	2369	0.76	0.0417772
*	2365	2369	0.76	0.0417772

### Sheet: c95_w500_s100_RAFSp
	left_pos	right_pos	score	E-value		left_pos	right_pos	E-value		left_pos	right_pos	left_pos_ungapped	right_pos_ungapped	nucleotide
*	77	103	0.77	0.0398062		77	103	0.0398062		77	103	69	95	A:U
*	1478	1517	0.77	0.0356339		1478	1517	0.0311943		1478	1517	1317	1352	A:U
*	1478	1517	0.77	0.0371139		1610	1620	0.0304875		1610	1620	1434	1444	A:U
*	1478	1517	0.77	0.0340725		2038	2047	0.0131168		2038	2047	1497	1502	G:C
*	1478	1517	0.77	0.0311943		2051	2062	0.0216334		2051	2062	1506	1517	C:G
*	1610	1620	0.73	0.0304875		2092	2125	0.0145027		2092	2125	1545	1556	A:U
*	2038	2047	0.79	0.02039		2344	2350	0.0311037		2344	2350	1763	1769	C:G
*	2051	2062	0.76	0.0286473
*	2038	2047	0.79	0.0131168
*	2092	2125	0.78	0.0145027
*	2051	2062	0.74	0.0216334
*	2038	2047	0.8	0.0188431
*	2092	2125	0.79	0.021235
*	2051	2062	0.76	0.030346
*	2038	2047	0.8	0.0266214
*	2092	2125	0.79	0.0299745
*	2051	2062	0.78	0.0337422
*	2344	2350	0.77	0.0427263
*	2051	2062	0.8	0.0273709
*	2038	2047	0.8	0.0273709
*	2092	2125	0.79	0.0273709
*	2344	2350	0.79	0.0311037
*	2344	2350	0.78	0.0378094
*	2344	2350	0.79	0.033739

### Sheet: D3_c95_w500_s100_RAFSp
	left_pos	right_pos	score	E-value		left_pos	right_pos	E-value		left_pos	right_pos	left_pos_ungapped	right_pos_ungapped	nucleotide	left_offset	right_offset
*	318	357	0.77	0.0478376		318	357	0.026584		318	357	271	306	A:U	1317	1352
*	318	357	0.77	0.0332208		450	460	0.0146814		450	460	388	398	A:U	1434	1444
*	318	357	0.76	0.0298171		317	358	0.0485168		317	358	270	307	C:G	1316	1353
*	318	357	0.77	0.026584		878	887	0.00562419		878	887	451	456	G:C	1497	1502
*	450	460	0.73	0.0430454		446	464	0.037517		446	464	384	402	G:C	1430	1448
*	317	358	0.72	0.0485168		451	459	0.0421031		451	459	389	397	G:C	1435	1443
*	878	887	0.79	0.00562419		932	965	0.00861201		932	965	499	510	A:U	1545	1556
*	450	460	0.72	0.0146814		891	902	0.0160687		891	902	460	471	C:G	1506	1517
*	446	464	0.67	0.037517
*	451	459	0.65	0.0421031
*	878	887	0.78	0.00775583
*	932	965	0.78	0.00861201
*	891	902	0.73	0.0160687
*	878	887	0.79	0.0130129
*	932	965	0.79	0.0146672
*	891	902	0.76	0.0209713
*	878	887	0.8	0.0235494
*	932	965	0.79	0.0266164
*	891	902	0.76	0.0383675

### Sheet: D3_c95_w300_s100_RAFSp
	left_pos	right_pos	score	E-value		left_pos	right_pos	E-value		left_pos	right_pos	left_pos_ungapped	right_pos_ungapped	nucleotide	left_offset	right_offset
*	279	298	0.74	0.0410713		279	298	0.0373263		279	298	232	251	G:C	1278	1297
*	318	357	0.77	0.0200537		318	357	0.0200537		318	357	271	306	A:U	1317	1352
*	317	358	0.73	0.0329875		317	358	0.0329875		317	358	270	307	C:G	1316	1353
*	279	298	0.73	0.0373263		450	460	0.011235		450	460	388	398	A:U	1434	1444
*	318	357	0.76	0.0305917		409	448	0.0289108		409	448	351	386	U:A	1397	1432
*	318	357	0.77	0.0248915		446	464	0.0331433		446	464	384	402	G:C	1430	1448
*	450	460	0.73	0.0404616		451	459	0.0372904		451	459	389	397	G:C	1435	1443
*	317	358	0.72	0.0456486		878	887	0.00204991		878	887	451	456	G:C	1497	1502
no	409	448	1.05	0.0289108		901	929	0.0304129		901	929	470	498	G:C	1516	1544
*	450	460	0.73	0.011235		932	965	0.0086564		932	965	499	510	A:U	1545	1556
*	446	464	0.65	0.0331433		891	902	0.0174628		891	902	460	471	C:G	1506	1517
*	451	459	0.65	0.0372904		914	1008	0.0131345		914	1008	483	552	G:C	1529	1598
*	878	887	0.76	0.00204991
no	901	929	1.09	0.0447518
*	878	887	0.79	0.00681738
*	932	965	0.78	0.0086564
*	891	902	0.73	0.0174628
no	914	1008	1.15	0.0187487
no	901	929	1.11	0.0304129
*	878	887	0.79	0.0121411
*	932	965	0.79	0.0140518
*	891	902	0.76	0.0216396
no	914	1008	1.15	0.0131345
*	932	965	0.79	0.0186855

### Sheet: D3_c95_w300_s100_GTp
	left_pos	right_pos	score	E-value		left_pos	right_pos	E-value		left_pos	right_pos	left_pos_ungapped	right_pos_ungapped	nucleotide	left_offset	right_offset
*	878	887	11.01	0.00121617		878	887	0.00121617		878	887	451	456	G:C	1497	1502
no	929	987	24.62	0.0419539		929	987	0.0419539		929	987	498	532	C:G	1544	1578
